# ExMODE: A Multi-Omics Repository for Extremophile Adaptation and Bioprospecting

**DOI:** 10.64898/2026.04.27.720953

**Authors:** Denghui Li, Kailong Ma, Yulu Zhang, Jieni Wang, Zhen Cui, Xiaoqiang Li, Weiwen Wang, Jiawei Tong, Yang Guo, Zongan Wang, Peiyun Zeng, Jieyu Wang, Xiaokai Xu, Nannan Zhang, Yingying Zhang, Jing Chen, Qingjiang Hu, Wenzhen Yang, Zhiyong Li, Tao Yang, Wensi Du, Zhicheng Xu, Zhen Yue, Jian Wang, Guangyi Fan, Weijia Zhang, Xun Xu, Liujie Huo, Xiaofeng Wei, Liang Meng, Shanshan Liu

**Affiliations:** BGI Research, Sanya 572025, China; BGI Research, Shenzhen 518083, China; BGI Research, Wuhan 430074, China; State Key Laboratory of Microbial Technology, Shandong University, Qingdao 266237, China; Institute of Oceanology, Chinese Academy of Sciences, Qingdao 266071, China; BGI, Shenzhen 518083, China; BGI Research, Qingdao 266555, China; Institute of Deep-sea Science and Engineering, Chinese Academy of Sciences, Sanya 572000, China; Hainan Technology Innovation Center for Marine Biological Resources Utilization(Preparatory Period), BGI Research, Sanya 572025, China; Shenzhen Key Laboratory of Bioenergy, BGI Research, Shenzhen 518083, China; State Key Laboratory of Genome and Multi-omics Technologies, BGI Research, Shenzhen 518083, China; Institution of Deep-Sea Life Sciences, IDSSE-BGI, Hainan Deep-sea Technology Laboratory, Sanya 572000, China; Shenzhen Key Laboratory of Marine Biology Genomics, BGI Research, Shenzhen 518083, China

## Abstract

Extreme environments, though hostile to most life forms, host specialized extremophile communities that have redefined biological cognition and emerged as vital biotechnological resources, with their unique adaptive traits and bioactive molecules driving advances in multiple scientific and industrial fields. However, research on extremophiles is hindered by limitations in culture-based methods, fragmented multi-omics data with non-uniform annotation standards across repositories, the lack of cross-extreme comparative research in existing resources, and the singularity of data dimensionality that neglects key structural information, all of which restrict the functional interpretation of extremophile microbes and the exploitation of their bioprospecting potential. To tackle these challenges, we developed ExMODE (https://db.genomics.cn/exmode/), a comprehensive multi-omics database platform dedicated to extremophiles. It centrally integrates multi-omics data from diverse extreme habitats with a standardized annotation framework, resolving data fragmentation and enabling systematic cross-environment comparative analyses to elucidate extremophile adaptive mechanisms. Moreover, ExMODE aggregates multi-dimensional datasets including genes, genomes, secondary metabolite sequences and protein structures, overcoming the constraints of single-dimensional data and significantly improving the efficiency of biotechnological resource discovery from extreme microorganisms.
