## Supplemental Table 2, and wil be used for the link to the file on the preprint site. for "ExMODE: A Multi-Omics Repository for Extremophile Adaptation and Bioprospecting"

### Sheet: Sheet1
Table S2. Genomic information of BGC-rich MAGs
EEDB MAG ID	Sample other ID	MAG name	Completeness (%)	Contamination (%)	GC (%)	N50 (bp)	Size (bp)	Taxonomy	Biome ID	BGCs
EG031137	SAMN30800269	SAMN30800269_bin.135.fa	91.84	3.777	0.427	25747	9244192	d__Bacteria;p__Pseudomonadota;c__Gammaproteobacteria;o__Beggiatoales;f__Beggiatoaceae;g__UBA10656;s__UBA10656 sp002085445	EB000001	26
EG031482	SAMN30800277	SAMN30800277_bin.107.fa	86.93	5.32	0.428	29595	8477052	d__Bacteria;p__Pseudomonadota;c__Gammaproteobacteria;o__Beggiatoales;f__Beggiatoaceae;g__UBA10656;s__UBA10656 sp002085445	EB000001	24
EG031504	SAMN30800277	SAMN30800277_bin.50.fa	90.26	6.943	0.418	38113	9240783	d__Bacteria;p__Pseudomonadota;c__Gammaproteobacteria;o__Beggiatoales;f__Beggiatoaceae;g__UBA10656;s__UBA10656 sp003646175	EB000001	26
EG031509	SAMN30800277	SAMN30800277_bin.59.fa	88.52	8.173	0.406	14920	8496876	d__Bacteria;p__Pseudomonadota;c__Gammaproteobacteria;o__Beggiatoales;f__Beggiatoaceae;g__UBA10656;s__UBA10656 sp003645185	EB000001	30
EG031604	SAMN30800276	SAMN30800276_bin.11.fa	89.8	3.834	0.418	35183	8726608	d__Bacteria;p__Pseudomonadota;c__Gammaproteobacteria;o__Beggiatoales;f__Beggiatoaceae;g__UBA10656;s__UBA10656 sp003646175	EB000001	29
EG031612	SAMN30800276	SAMN30800276_bin.34.fa	84.25	3.599	0.428	18774	8791633	d__Bacteria;p__Pseudomonadota;c__Gammaproteobacteria;o__Beggiatoales;f__Beggiatoaceae;g__UBA10656;s__UBA10656 sp002085445	EB000001	31
EG031623	SAMN30800276	SAMN30800276_bin.60.fa	85.91	9.216	0.407	9782	8472931	d__Bacteria;p__Pseudomonadota;c__Gammaproteobacteria;o__Beggiatoales;f__Beggiatoaceae;g__UBA10656;s__UBA10656 sp003645185	EB000001	25
EG031823	SAMN30800275	SAMN30800275_bin.25.fa	71.61	3.052	0.408	9503	5507326	d__Bacteria;p__Pseudomonadota;c__Gammaproteobacteria;o__Beggiatoales;f__Beggiatoaceae;g__UBA10656;s__	EB000001	18
EG031827	SAMN30800275	SAMN30800275_bin.37.fa	90.31	5.77	0.426	21541	9092892	d__Bacteria;p__Pseudomonadota;c__Gammaproteobacteria;o__Beggiatoales;f__Beggiatoaceae;g__UBA10656;s__UBA10656 sp002085445	EB000001	26
EG031839	SAMN30800275	SAMN30800275_bin.63.fa	90.61	7.206	0.417	23192	9161778	d__Bacteria;p__Pseudomonadota;c__Gammaproteobacteria;o__Beggiatoales;f__Beggiatoaceae;g__UBA10656;s__UBA10656 sp003646175	EB000001	32
EG031865	SAMN30800268	SAMN30800268_bin.45.fa	86	3.532	0.427	14880	8816576	d__Bacteria;p__Pseudomonadota;c__Gammaproteobacteria;o__Beggiatoales;f__Beggiatoaceae;g__UBA10656;s__UBA10656 sp002085445	EB000001	25
EG032134	SAMN30800270	SAMN30800270_bin.15.fa	91.58	4.628	0.427	20660	9325405	d__Bacteria;p__Pseudomonadota;c__Gammaproteobacteria;o__Beggiatoales;f__Beggiatoaceae;g__UBA10656;s__UBA10656 sp002085445	EB000001	30
EG032142	SAMN30800270	SAMN30800270_bin.31.fa	89.51	4.542	0.408	17259	8440529	d__Bacteria;p__Pseudomonadota;c__Gammaproteobacteria;o__Beggiatoales;f__Beggiatoaceae;g__UBA10656;s__UBA10656 sp003645185	EB000001	33
EG032161	SAMN30800272	SAMN30800272_bin.2.fa	81.16	4.264	0.413	4569	5912133	d__Bacteria;p__Pseudomonadota;c__Gammaproteobacteria;o__Beggiatoales;f__Beggiatoaceae;g__UBA10656;s__	EB000001	33
EG032165	SAMN30800272	SAMN30800272_bin.6.fa	88.95	5.215	0.427	17879	9163761	d__Bacteria;p__Pseudomonadota;c__Gammaproteobacteria;o__Beggiatoales;f__Beggiatoaceae;g__UBA10656;s__UBA10656 sp002085445	EB000001	33
EG032317	SAMN30800273	SAMN30800273_bin.26.fa	88.74	2.895	0.427	24453	9081614	d__Bacteria;p__Pseudomonadota;c__Gammaproteobacteria;o__Beggiatoales;f__Beggiatoaceae;g__UBA10656;s__UBA10656 sp002085445	EB000001	23
EG034364	SAMN30800271	SAMN30800271_bin.39.fa	88.91	4.567	0.427	20654	9300015	d__Bacteria;p__Pseudomonadota;c__Gammaproteobacteria;o__Beggiatoales;f__Beggiatoaceae;g__UBA10656;s__UBA10656 sp002085445	EB000001	26
EG034396	SAMN30800274	SAMN30800274_bin.32.fa	88.68	5.137	0.428	27690	9160394	d__Bacteria;p__Pseudomonadota;c__Gammaproteobacteria;o__Beggiatoales;f__Beggiatoaceae;g__UBA10656;s__UBA10656 sp002085445	EB000001	26
EG013442	SAMN35165538	SAMN35165538_bin.2.fa	94.93	3.135	0.687	9365	5052882	d__Bacteria;p__Actinomycetota;c__Actinomycetia;o__Mycobacteriales;f__Mycobacteriaceae;g__Rhodococcus;s__Rhodococcus equi	EB000001	34
EG015820	SAMN35165518	SAMN35165518_bin.77.fa	99.93	0.125	0.688	75903	5041322	d__Bacteria;p__Actinomycetota;c__Actinomycetia;o__Mycobacteriales;f__Mycobacteriaceae;g__Rhodococcus;s__Rhodococcus equi	EB000001	18
EG016352	SAMN35165524	SAMN35165524_bin.19.fa	96.36	0	0.688	149998	4780712	d__Bacteria;p__Actinomycetota;c__Actinomycetia;o__Mycobacteriales;f__Mycobacteriaceae;g__Rhodococcus;s__Rhodococcus equi	EB000001	18
EG016380	SAMN35165524	SAMN35165524_bin.4.fa	90.12	1.383	0.627	7553	5880821	d__Bacteria;p__Actinomycetota;c__Actinomycetia;o__Mycobacteriales;f__Mycobacteriaceae;g__Rhodococcus;s__Rhodococcus erythropolis_D	EB000001	32
EG017660	SAMN35165532	SAMN35165532_bin.238.fa	58.62	0	0.689	223998	2315897	d__Bacteria;p__Actinomycetota;c__Actinomycetia;o__Mycobacteriales;f__Mycobacteriaceae;g__Rhodococcus;s__Rhodococcus equi	EB000001	4
EG018233	SAMN35165545	SAMN35165545_bin.21.fa	99.93	0.188	0.626	296419	6356107	d__Bacteria;p__Actinomycetota;c__Actinomycetia;o__Mycobacteriales;f__Mycobacteriaceae;g__Rhodococcus;s__Rhodococcus erythropolis_D	EB000001	20
EG018318	SAMN35165545	SAMN35165545_bin.98.fa	81.14	0	0.689	391306	3350010	d__Bacteria;p__Actinomycetota;c__Actinomycetia;o__Mycobacteriales;f__Mycobacteriaceae;g__Rhodococcus;s__Rhodococcus equi	EB000001	12
EG031881	SAMN30800286	SAMN30800286_bin.105.fa	96.41	2.106	0.706	27436	5380221	d__Bacteria;p__Actinomycetota;c__Actinomycetia;o__Mycobacteriales;f__Mycobacteriaceae;g__Rhodococcus;s__Rhodococcus ruber	EB000001	33
EG047068	SAMN08777291	SAMN08777291_bin.37.fa	51.76	3.171	0.43	1475	4334178	d__Bacteria;p__Pseudomonadota;c__Gammaproteobacteria;o__Beggiatoales;f__Beggiatoaceae;g__UBA10656;s__UBA10656 sp002085445	EB000001;EB000005	31
EG050709	SAMN08776764	SAMN08776764_bin.3.fa	90.48	4.413	0.408	15446	8559032	d__Bacteria;p__Pseudomonadota;c__Gammaproteobacteria;o__Beggiatoales;f__Beggiatoaceae;g__UBA10656;s__UBA10656 sp003645185	EB000001;EB000005	33
EG050737	SAMN08776764	SAMN08776764_bin.32.fa	92.52	4.296	0.427	27788	9472498	d__Bacteria;p__Pseudomonadota;c__Gammaproteobacteria;o__Beggiatoales;f__Beggiatoaceae;g__UBA10656;s__UBA10656 sp002085445	EB000001;EB000005	30
EG052433	SAMN08779062	SAMN08779062_bin.10.fa	93.46	3.552	0.428	25215	9513969	d__Bacteria;p__Pseudomonadota;c__Gammaproteobacteria;o__Beggiatoales;f__Beggiatoaceae;g__UBA10656;s__UBA10656 sp002085445	EB000001;EB000005	28
EG043020	SAMN05714102	SAMN05714102_bin.14.fa	99.93	0	0.624	176914	6378547	d__Bacteria;p__Actinomycetota;c__Actinomycetes;o__Mycobacteriales;f__Mycobacteriaceae;g__Rhodococcus;s__Rhodococcus qingshengii	EB000002	21
EG043028	SAMN05714101	SAMN05714101_bin.13.fa	53.93	1.426	0.622	2778	4307252	d__Bacteria;p__Actinomycetota;c__Actinomycetes;o__Mycobacteriales;f__Mycobacteriaceae;g__Rhodococcus;s__Rhodococcus qingshengii	EB000002	34
EG052862	SAMN40547880	SAMN40547880_bin.199.fa	98.74	1.672	0.64	48204	4959637	d__Bacteria;p__Actinomycetota;c__Actinomycetes;o__Mycobacteriales;f__Mycobacteriaceae;g__Rhodococcus;s__Rhodococcus sp001942265	EB000002	21
EG022393	SAMEA4470836	SAMEA4470836_bin.10.fa	90.82	2.994	0.41	13570	7337172	d__Bacteria;p__Pseudomonadota;c__Gammaproteobacteria;o__Beggiatoales;f__Beggiatoaceae;g__UBA10656;s__	EB000001;EB000005	25
EG040869	SAMN06288064	SAMN06288064_bin.6.fa	67.41	4.602	0.431	2202	6037052	d__Bacteria;p__Pseudomonadota;c__Gammaproteobacteria;o__Beggiatoales;f__Beggiatoaceae;g__UBA10656;s__UBA10656 sp002085445	EB000001;EB000005	50
EG041211	SAMN06251743	SAMN06251743_bin.47.fa	91.69	3.728	0.427	27095	9187881	d__Bacteria;p__Pseudomonadota;c__Gammaproteobacteria;o__Beggiatoales;f__Beggiatoaceae;g__UBA10656;s__UBA10656 sp002085445	EB000001;EB000005	26
EG041492	SAMN06288063	SAMN06288063_bin.41.fa	87.53	3.159	0.427	27908	8791626	d__Bacteria;p__Pseudomonadota;c__Gammaproteobacteria;o__Beggiatoales;f__Beggiatoaceae;g__UBA10656;s__UBA10656 sp002085445	EB000001;EB000005	22
EG041676	SAMN06251742	SAMN06251742_bin.26.fa	91.41	3.992	0.428	29589	9244414	d__Bacteria;p__Pseudomonadota;c__Gammaproteobacteria;o__Beggiatoales;f__Beggiatoaceae;g__UBA10656;s__UBA10656 sp002085445	EB000001;EB000005	25
EG045112	SAMN08779247	SAMN08779247_bin.13.fa	91.59	4.873	0.428	13032	8990080	d__Bacteria;p__Pseudomonadota;c__Gammaproteobacteria;o__Beggiatoales;f__Beggiatoaceae;g__UBA10656;s__UBA10656 sp002085445	EB000001;EB000005	34
EG045131	SAMN08777492	SAMN08777492_bin.1.fa	84.55	7.033	0.427	17309	8506719	d__Bacteria;p__Pseudomonadota;c__Gammaproteobacteria;o__Beggiatoales;f__Beggiatoaceae;g__UBA10656;s__UBA10656 sp002085445	EB000001;EB000005	26
EG045132	SAMN08776958	SAMN08776958_bin.1.fa	92.36	3.376	0.428	23551	9366138	d__Bacteria;p__Pseudomonadota;c__Gammaproteobacteria;o__Beggiatoales;f__Beggiatoaceae;g__UBA10656;s__UBA10656 sp002085445	EB000001;EB000005	27
EG045133	SAMN08779147	SAMN08779147_bin.1.fa	88.17	3.003	0.427	21000	8328090	d__Bacteria;p__Pseudomonadota;c__Gammaproteobacteria;o__Beggiatoales;f__Beggiatoaceae;g__UBA10656;s__UBA10656 sp002085445	EB000001;EB000005	23
EG045134	SAMN08779148	SAMN08779148_bin.1.fa	91.93	4.697	0.428	16991	9409709	d__Bacteria;p__Pseudomonadota;c__Gammaproteobacteria;o__Beggiatoales;f__Beggiatoaceae;g__UBA10656;s__UBA10656 sp002085445	EB000001;EB000005	33
EG045164	SAMN08779063	SAMN08779063_bin.24.fa	90.97	5.364	0.429	11854	8806627	d__Bacteria;p__Pseudomonadota;c__Gammaproteobacteria;o__Beggiatoales;f__Beggiatoaceae;g__UBA10656;s__UBA10656 sp002085445	EB000001;EB000005	35
EG045281	SAMN08779080	SAMN08779080_bin.42.fa	94.1	5.313	0.428	28107	9693952	d__Bacteria;p__Pseudomonadota;c__Gammaproteobacteria;o__Beggiatoales;f__Beggiatoaceae;g__UBA10656;s__UBA10656 sp002085445	EB000001;EB000005	31
EG045305	SAMN08779080	SAMN08779080_bin.66.fa	94.31	3.041	0.411	30041	7183830	d__Bacteria;p__Pseudomonadota;c__Gammaproteobacteria;o__Beggiatoales;f__Beggiatoaceae;g__UBA10656;s__	EB000001;EB000005	24
EG045382	SAMN08779246	SAMN08779246_bin.8.fa	91.75	3.474	0.428	22608	9360454	d__Bacteria;p__Pseudomonadota;c__Gammaproteobacteria;o__Beggiatoales;f__Beggiatoaceae;g__UBA10656;s__UBA10656 sp002085445	EB000001;EB000005	34
EG045401	SAMN08779103	SAMN08779103_bin.4.fa	87.66	5.068	0.408	10229	8364179	d__Bacteria;p__Pseudomonadota;c__Gammaproteobacteria;o__Beggiatoales;f__Beggiatoaceae;g__UBA10656;s__UBA10656 sp003645185	EB000001;EB000005	40
EG045410	SAMN08779103	SAMN08779103_bin.14.fa	93.43	4.433	0.428	25881	9666248	d__Bacteria;p__Pseudomonadota;c__Gammaproteobacteria;o__Beggiatoales;f__Beggiatoaceae;g__UBA10656;s__UBA10656 sp002085445	EB000001;EB000005	34
EG045604	SAMN08779146	SAMN08779146_bin.1.fa	85.33	4.233	0.427	21432	8389881	d__Bacteria;p__Pseudomonadota;c__Gammaproteobacteria;o__Beggiatoales;f__Beggiatoaceae;g__UBA10656;s__UBA10656 sp002085445	EB000001;EB000005	23
EG046073	SAMN06264663	SAMN06264663_bin.91.fa	89.19	3.592	0.41	21825	8293426	d__Bacteria;p__Pseudomonadota;c__Gammaproteobacteria;o__Beggiatoales;f__Beggiatoaceae;g__UBA10656;s__UBA10656 sp003645185	EB000001;EB000005	29
EG046484	SAMN08777169	SAMN08777169_bin.13.fa	87.05	4.858	0.41	7980	6477765	d__Bacteria;p__Pseudomonadota;c__Gammaproteobacteria;o__Beggiatoales;f__Beggiatoaceae;g__UBA10656;s__	EB000001;EB000005	23
EG046542	SAMN08779208	SAMN08779208_bin.2.fa	91.55	3.603	0.407	23342	8622570	d__Bacteria;p__Pseudomonadota;c__Gammaproteobacteria;o__Beggiatoales;f__Beggiatoaceae;g__UBA10656;s__UBA10656 sp003645185	EB000001;EB000005	26
EG046544	SAMN08778858	SAMN08778858_bin.2.fa	88.7	2.535	0.409	25452	7859035	d__Bacteria;p__Pseudomonadota;c__Gammaproteobacteria;o__Beggiatoales;f__Beggiatoaceae;g__UBA10656;s__UBA10656 sp003645185	EB000001;EB000005	23
EG059957	SAMN06269076	SAMN06269076_bin.7.fa	84.16	5.234	0.416	14769	9813747	d__Bacteria;p__Pseudomonadota;c__Gammaproteobacteria;o__Beggiatoales;f__Beggiatoaceae;g__UBA10656;s__UBA10656 sp003646175	EB000001;EB000005	54
EG059965	SAMN06269076	SAMN06269076_bin.16.fa	91.84	3.737	0.408	26720	8226270	d__Bacteria;p__Pseudomonadota;c__Gammaproteobacteria;o__Beggiatoales;f__Beggiatoaceae;g__UBA10656;s__UBA10656 sp003645185	EB000001;EB000005	19
EG060007	SAMN06269076	SAMN06269076_bin.61.fa	73.07	2.583	0.44	6787	6023190	d__Bacteria;p__Pseudomonadota;c__Gammaproteobacteria;o__Beggiatoales;f__Beggiatoaceae;g__UBA10656;s__UBA10656 sp002085445	EB000001;EB000005	31
EG060121	SAMN06269079	SAMN06269079_bin.109.fa	89.82	2.827	0.427	29747	9089495	d__Bacteria;p__Pseudomonadota;c__Gammaproteobacteria;o__Beggiatoales;f__Beggiatoaceae;g__UBA10656;s__UBA10656 sp002085445	EB000001;EB000005	24
EG060141	SAMN06269079	SAMN06269079_bin.131.fa	89.61	3.709	0.409	17565	8088157	d__Bacteria;p__Pseudomonadota;c__Gammaproteobacteria;o__Beggiatoales;f__Beggiatoaceae;g__UBA10656;s__UBA10656 sp003645185	EB000001;EB000005	26
EG060276	SAMN07632361	SAMN07632361_bin.9.fa	92.78	4.687	0.408	13748	8696433	d__Bacteria;p__Pseudomonadota;c__Gammaproteobacteria;o__Beggiatoales;f__Beggiatoaceae;g__UBA10656;s__UBA10656 sp003645185	EB000001;EB000005	35
EG036410	SAMN07748060	SAMN07748060_bin.15.fa	53.12	0.774	0.648	2996	3236478	d__Bacteria;p__Actinomycetota;c__Actinomycetia;o__Mycobacteriales;f__Mycobacteriaceae;g__Rhodococcus;s__Rhodococcus sp000813105	EB000005	29
EG055373	SAMN05422115	SAMN05422115_bin.6.fa	96.76	1.766	0.64	16590	4990387	d__Bacteria;p__Actinomycetota;c__Actinomycetia;o__Mycobacteriales;f__Mycobacteriaceae;g__Rhodococcus;s__Rhodococcus sp001942265	EB000005	35
EG055380	SAMN05421913	SAMN05421913_bin.2.fa	99.46	1.015	0.64	101085	5178531	d__Bacteria;p__Actinomycetota;c__Actinomycetia;o__Mycobacteriales;f__Mycobacteriaceae;g__Rhodococcus;s__Rhodococcus sp001942265	EB000005	21
EG055409	SAMN05422160	SAMN05422160_bin.8.fa	70.87	1.798	0.641	4920	3708438	d__Bacteria;p__Actinomycetota;c__Actinomycetia;o__Mycobacteriales;f__Mycobacteriaceae;g__Rhodococcus;s__Rhodococcus sp001942265	EB000005	32
EG055470	SAMN05422148	SAMN05422148_bin.13.fa	82.14	2.286	0.641	6855	4091292	d__Bacteria;p__Actinomycetota;c__Actinomycetia;o__Mycobacteriales;f__Mycobacteriaceae;g__Rhodococcus;s__Rhodococcus sp001942265	EB000005	31
EG055485	SAMN05422147	SAMN05422147_bin.2.fa	90.66	3.239	0.64	5535	4669812	d__Bacteria;p__Actinomycetota;c__Actinomycetia;o__Mycobacteriales;f__Mycobacteriaceae;g__Rhodococcus;s__Rhodococcus sp001942265	EB000005	35
EG055553	SAMN05422137	SAMN05422137_bin.3.fa	99.41	1.86	0.64	80147	5332623	d__Bacteria;p__Actinomycetota;c__Actinomycetia;o__Mycobacteriales;f__Mycobacteriaceae;g__Rhodococcus;s__Rhodococcus sp001942265	EB000005	22
EG055632	SAMN05422113	SAMN05422113_bin.9.fa	99.46	1.015	0.64	140207	5173593	d__Bacteria;p__Actinomycetota;c__Actinomycetia;o__Mycobacteriales;f__Mycobacteriaceae;g__Rhodococcus;s__Rhodococcus sp001942265	EB000005	21
EG055646	SAMN05422127	SAMN05422127_bin.7.fa	99.41	1.015	0.64	103113	5183390	d__Bacteria;p__Actinomycetota;c__Actinomycetia;o__Mycobacteriales;f__Mycobacteriaceae;g__Rhodococcus;s__Rhodococcus sp001942265	EB000005	21
EG064504	SAMN05422175	SAMN05422175_bin.7.fa	99.46	1.474	0.64	125310	5191056	d__Bacteria;p__Actinomycetota;c__Actinomycetia;o__Mycobacteriales;f__Mycobacteriaceae;g__Rhodococcus;s__Rhodococcus sp001942265	EB000005	21
EG064917	SAMN05422189	SAMN05422189_bin.7.fa	99.46	1.015	0.64	143803	5183477	d__Bacteria;p__Actinomycetota;c__Actinomycetia;o__Mycobacteriales;f__Mycobacteriaceae;g__Rhodococcus;s__Rhodococcus sp001942265	EB000005	21
EG064976	SAMN05421555	SAMN05421555_bin.2.fa	99.41	1.015	0.64	143803	5176997	d__Bacteria;p__Actinomycetota;c__Actinomycetia;o__Mycobacteriales;f__Mycobacteriaceae;g__Rhodococcus;s__Rhodococcus sp001942265	EB000005	21
EG064994	SAMN05422165	SAMN05422165_bin.10.fa	99.46	1.296	0.64	114953	5391372	d__Bacteria;p__Actinomycetota;c__Actinomycetia;o__Mycobacteriales;f__Mycobacteriaceae;g__Rhodococcus;s__Rhodococcus sp001942265	EB000005	21
EG065047	SAMN05422133	SAMN05422133_bin.13.fa	98.52	1.766	0.639	73687	5184877	d__Bacteria;p__Actinomycetota;c__Actinomycetia;o__Mycobacteriales;f__Mycobacteriaceae;g__Rhodococcus;s__Rhodococcus sp001942265	EB000005	21
EG065081	SAMN05422170	SAMN05422170_bin.4.fa	88.39	3.063	0.641	4754	4898740	d__Bacteria;p__Actinomycetota;c__Actinomycetia;o__Mycobacteriales;f__Mycobacteriaceae;g__Rhodococcus;s__Rhodococcus sp001942265	EB000005	37
EG065155	SAMN05421697	SAMN05421697_bin.5.fa	99.41	1.015	0.64	140207	5187719	d__Bacteria;p__Actinomycetota;c__Actinomycetia;o__Mycobacteriales;f__Mycobacteriaceae;g__Rhodococcus;s__Rhodococcus sp001942265	EB000005	22
EG065165	SAMN05422153	SAMN05422153_bin.6.fa	99.41	1.432	0.64	120609	5306803	d__Bacteria;p__Actinomycetota;c__Actinomycetia;o__Mycobacteriales;f__Mycobacteriaceae;g__Rhodococcus;s__Rhodococcus sp001942265	EB000005	21
EG065191	SAMN05422140	SAMN05422140_bin.1.fa	97.53	0.263	0.642	234791	4432934	d__Bacteria;p__Actinomycetota;c__Actinomycetia;o__Mycobacteriales;f__Mycobacteriaceae;g__Rhodococcus;s__Rhodococcus sp001942265	EB000005	18
EG065298	SAMN05422120	SAMN05422120_bin.13.fa	98.71	1.015	0.64	143803	5094027	d__Bacteria;p__Actinomycetota;c__Actinomycetia;o__Mycobacteriales;f__Mycobacteriaceae;g__Rhodococcus;s__Rhodococcus sp001942265	EB000005	20
EG065307	SAMN05422108	SAMN05422108_bin.8.fa	82.41	1.442	0.641	4760	4604764	d__Bacteria;p__Actinomycetota;c__Actinomycetia;o__Mycobacteriales;f__Mycobacteriaceae;g__Rhodococcus;s__Rhodococcus sp001942265	EB000005	33
